# Liverwort MpSDR4 regulates abscisic acid sensitivity and gemma cup growth

**DOI:** 10.64898/2026.10.21.760454

**Authors:** Jiayi Shan, Jay Mie Kua, Janty Woojuh, Sean Cutler, Sean W. Graham, Liang Song

## Abstract

- Complex traits often evolve by co-opting pre-existing genetic components. Orthologs of the transcriptional co-factor SEED DORMANCY 4 (SDR4) are found across seed-bearing and seed-free land plants. In flowering plants, loss-of-function mutants of *sdr4* orthologs in rice and *Arabidopsis* exhibit opposite phenotypes in seed germination, a trait regulated by the phytohormone abscisic acid (ABA).
- We uncovered a major gene duplication event that closely preceded the origin of seed plants, by using a structure-informed molecular phylogenetic analysis. This duplication gave rise to the paralogous SDR4 and DIG/DIL clades, which are broadly retained across the seed plants.
- Investigating the role of SDR4 homologs in the common liverwort *Marchantia polymorpha*, a seed-free model organism with only a single SDR4-like homolog (MpSDR4), may provide insights into how SDR4 evolved to regulate dormancy and germination in other land plants. Loss-of-function mutants of Mp*sdr4* and transcriptome profiling showed that MpSDR4 modulates ABA sensitivity, consistent with the idea that SDR4 subsequently evolved to regulate hormone responses related to seed germination, with additional functional divergence between monocots and eudicots.
- Furthermore, Mp*sdr4* mutants exhibit elevated growth of gemma cups, contrasting the roles of SDR4 orthologs in asexual reproduction in liverwort with the regulation of seed traits in flowering plants.
