## Supplemental Table 1 for "Liverwort MpSDR4 regulates abscisic acid sensitivity and gemma cup growth"

### Sheet: Table S1
Clade	Species name	Sequences name	Note on sequence	Note explanation	Genome version	BLASTp server	Link to Genome source	Link to downloadable genome annotation	Genome reference	DOI	Associated plant genomes collection database	Reference	DOI
Charophyte green algae	Klebsormidium nitens	kfl00215_0250	-	-	K. nitens NIES-2285 v1.1	http://www.plantmorphogenesis.bio.titech.ac.jp/~algae_genome_project/klebsormidium/klebsormidium_blast.html	http://www.plantmorphogenesis.bio.titech.ac.jp/~algae_genome_project/klebsormidium/	-	Hori et al., 2014	https://doi.org/10.1038/ncomms4978	-	-	-
Hornwort	Leiosporoceros dussii	LedusS3G147600t1	-	-	Leiosporoceros dussii v1.0	NCBI locol blast on local computer; BLASTp ver 2.15.0+	https://hornwortbase.org/	https://hornwortbase.org/ftp/Leiosporoceros_dussii/v1.0/	Schafran et al., 2025	https://doi.org/10.1038/s41477-024-01883-w	https://hornwortbase.org/	-	-
Liverwort	Marchantia polymorpha	Mapoly0094s0025	-	-	Marchantia polymorpha v3.1	https://phytozome-next.jgi.doe.gov/blast-search	https://phytozome-next.jgi.doe.gov/info/Mpolymorpha_v3_1	-	Bowman et al., 2017	https://doi.org/10.1016/j.cell.2017.09.030	Phytozome 13	Goodstein et al., 2012	https://doi.org/10.1093/nar/gkr94
Moss	Physcomitrium patens	Pp3c7_20380	-	-	Physcomitrium patens v3.3	https://phytozome-next.jgi.doe.gov/blast-search	https://phytozome-next.jgi.doe.gov/info/Ppatens_v3_3	-	Lang et al., 2018	https://doi.org/10.1111/tpj.13801	Phytozome 13	Goodstein et al., 2012	https://doi.org/10.1093/nar/gkr94
		Pp3c7_18640	-	-
		Pp3c11_8450	-	-
		Pp3c11_8920	-	-
Fern	Adiantum capillus-veneris	Adc28835	-	-	-	NCBI locol blast on local computer; BLASTp ver 2.15.0+	https://www.ncbi.nlm.nih.gov/bioproject/?term=PRJNA593372	https://figshare.com/articles/dataset/Adiantum_capillus-veneris_peptide_sequences/24619215?file=43259802	Fang et al., 2022	https://doi.org/10.1038/s41477-022-01222-x	-	-	-
		Adc03210	-	-
		Adc31130	-	-
Gymnosperms	Gnetum montanum	TnS000331413t01	-	-	-	NCBI locol blast on local computer; BLASTp ver 2.15.0+	-	https://datadryad.org/dataset/doi:10.5061/dryad.ht76hdrdr	Wan et al., 2021	https://doi.org/10.1038/s41467-021-24528-4	-	-	-
	Welwitschia mirabilis	W.mirabilis.16944	-	-	-	NCBI locol blast on local computer; BLASTp ver 2.15.0+	-	https://datadryad.org/dataset/doi:10.5061/dryad.ht76hdrdr	Wan et al., 2021	https://doi.org/10.1038/s41467-021-24528-4	-	-	-
	Picea abies	MA_10428521g0020	-	-	Picea abies v1.0b	NCBI locol blast on local computer; BLASTp ver 2.15.0+	https://treegenesdb.org/org/Picea-abies	https://treegenesdb.org/FTP/Genomes/Paab/v1.0b/annotation/	-	-	TreeGenes	Falk et al., 2018	https://doi.org/10.1093/database/bay084
		MA_17515g0010	-	-
	Abies alba	AALBA5B1097376P1	-	-	Abies alba v1.1	NCBI locol blast on local computer; BLASTp ver 2.15.0+	https://treegenesdb.org/org/Abies-alba	https://treegenesdb.org/FTP/Genomes/Abies_alba/v1.1/annotation/	-	-	TreeGenes	Falk et al., 2018	https://doi.org/10.1093/database/bay084
		AALBA5B126271P1	-	-
		AALBA5B230360P1	-	-
		AALBA5B064128P1	-	Included; only has 2 alpha helices, and 2 beta sheets, but can superimpose on conserved C-terminal protein fold
		AALBA5B059440P1	-	Included; only has 2 alpha helices, and 2 beta sheets, but can superimpose on conserved C-terminal protein fold
		AALBA5B1045206P1	Not included	Has 4 alpha helices, and 3 beta sheets, but cannot superimpose on conserved C-terminal protein fold
	Ginkgo biloba	evm.model.chr5.1152	-	-	-	NCBI locol blast on local computer; BLASTp ver 2.15.0+	https://ngdc.cncb.ac.cn/bioproject/browse/PRJCA001755	https://figshare.com/articles/dataset/annotation_of_Ginkgo_biloba/14759223?file=28422912	Liu et al., 2021	https://doi.org/10.1038/s41477-021-00933-x	-	-	-
		evm.model.chr2.251	-	-
	Cycas panzhihuaensis	CYCAS_003726	-	-	-	NCBI locol blast on local computer; BLASTp ver 2.15.0+	https://db.cngb.org/search/project/CNP0001756/	https://db.cngb.org/codeplot/datasets/PwRftGHfPs5qG3gE	Liu et al., 2022	https://doi.org/10.1038/s41477-022-01129-7	-	-	-
		CYCAS_002428	-	-
	Torreya grandis	TG7g00164	-	-	-	NCBI locol blast on local computer; BLASTp ver 2.15.0+	https://db.cngb.org/search/project/CNP0003453/	https://figshare.com/articles/dataset/Genome_assembly_and_annotation_of_Torreya_grandis/21089869/1	Lou et al., 2023	https://doi.org/10.1038/s41467-023-37038-2	-	-	-
		TG9g02145	-	-
	Sequoia sempervirens	SESE_124629	-	-	Sequoia sempervirens v2.1	NCBI locol blast on local computer; BLASTp ver 2.15.0+	https://treegenesdb.org/org/Sequoia-sempervirens	https://treegenesdb.org/FTP/Genomes/Sese/v2.1/annotation/	-	-	TreeGenes	Falk et al., 2018	https://doi.org/10.1093/database/bay084
		SESE_007943	-	-
	Cryptomeria japonica	SUGI_0954940	-	-	Cryptomeria japonica v1	https://forestgen.ffpri.go.jp/SUGI_1/blastSearch?eg=g	https://forestgen.ffpri.go.jp/en/info_sugi1.html	-	Fujino et al., 2024	https://doi.org/10.1186/s12864-024-10929-4	ForestGEN	-	-
		SUGI_0576210	-	-
		SUGI_0464160	-	Included; only has 2 alpha helices, and 4 beta sheets at the C-terminal part, but can superimpose on conserved C-terminal protein fold
	Pinus densiflora	Pd08G36060A	-	-	-	NCBI locol blast on local computer; BLASTp ver 2.15.0+	https://www.ncbi.nlm.nih.gov/bioproject/?term=PRJNA1089250	https://plus.figshare.com/articles/dataset/Chromosome-level_haplotype-resolved_genome_assembly_of_Pinus_densiflora/25546534	Jang et al., 2024	https://doi.org/10.1038/s41588-024-01944-y	-	-	-
	Taxus chinensis	KAH9303740.1_KI387_008144	-	-	-	NCBI locol blast on local computer; BLASTp ver 2.15.0+	https://www.ncbi.nlm.nih.gov/bioproject/?term=PRJNA730337	https://www.ncbi.nlm.nih.gov/datasets/genome/GCA_019776745.2/	Xiong et al., 2021	https://doi.org/10.1038/s41477-021-00963-5	-	-	-
		KAH9305900.1_KI387_010304	Not included	Has multiple alpha helices, 2 N-terminal beta sheets, and 2 C-terminal beta sheets; 2 N-terminal beta sheets with 1 flanking alpha helix can superimpose on conserved C-terminal protein fold; But not included because of the long branch displayed on the ML tree
		KAH9292316.1_KI387_042492	Not included	Has 3 alpha helices, and 2 beta sheets, but cannot superimpose on conserved C-terminal protein fold
Angiosperms	Amborella trichopoda	evm_27.TU.AmTr_v1.0_scaffold00065.128	-	-	Amborella trichopoda v1.0	https://phytozome-next.jgi.doe.gov/blast-search	https://phytozome-next.jgi.doe.gov/info/Atrichopoda_v1_0	-	Albert et al., 2013	https://doi.org/10.1126/science.1241089	Phytozome 13	Goodstein et al., 2012	https://doi.org/10.1093/nar/gkr94
		evm_27.TU.AmTr_v1.0_scaffold00020.44	-	-
	Nymphaea colorata	Nycol.C01890	-	-	Nymphaea colorata v1.2	https://phytozome-next.jgi.doe.gov/blast-search	https://phytozome-next.jgi.doe.gov/info/Ncolorata_v1_2	-	Zhang et al., 2020	https://doi.org/10.1038/s41586-019-1852-5	Phytozome 13	Goodstein et al., 2012	https://doi.org/10.1093/nar/gkr94
		Nycol.C00165	-	-
		Nycol.B01430	Not included	Has 34 beta sheets, and 6 alpha helices; the protein is quite structured with 3 beta sheets fold, but cannot superimpose on conserved C-terminal protein fold
	Magnolia sieboldii	Ms16G004270.1	-	-	-	NCBI locol blast on local computer; BLASTp ver 2.15.0+	-	https://doi.org/10.6084/m9.figshare.26825587.v1	Lu et al., 2025	https://doi.org/10.1111/1755-0998.14030	-	-	-
		Ms09G004900.1	-	-
		Ms05G006310.1	-	-
	Aquilegia coerulea	Aqcoe6G275800	-	-	Aquilegia coerulea v3.1	https://phytozome-next.jgi.doe.gov/blast-search	https://phytozome-next.jgi.doe.gov/info/Acoerulea_v3_1	-	Filiault et al., 2018	https://doi.org/10.7554/eLife.36426	Phytozome 13	Goodstein et al., 2012	https://doi.org/10.1093/nar/gkr94
		Aqcoe5G372600	-	-
		Aqcoe3G188900	-	-
	Solanum lycopersicum	Solyc04g077740	-	-	Solanum lycopersicum ITAG4.0	https://phytozome-next.jgi.doe.gov/blast-search	https://phytozome-next.jgi.doe.gov/info/Slycopersicum_ITAG4_0	-	Hosmani et al., 2019	https://doi.org/10.1101/767764	Phytozome 13	Goodstein et al., 2012	https://doi.org/10.1093/nar/gkr94
		Solyc02g093890	-	-
		Solyc03g111100	-	-
	Arabidopsis thaliana	AT1G27461	-	-	Arabidopsis thaliana TAIR10	https://phytozome-next.jgi.doe.gov/blast-search	https://phytozome-next.jgi.doe.gov/info/Athaliana_TAIR10	-	Lamesch et al., 2012	https://doi.org/10.1093/nar/gkr1090	Phytozome 13	Goodstein et al., 2012	https://doi.org/10.1093/nar/gkr94
		AT3G48510	-	-
		AT3G27250	-	-
		AT5G40790	-	-
		AT5G50360	-	-
		AT5G63350	-	-
		AT5G40800	-	-
	Triticum aestivum	TraesCS2D03G0409400	-	-	Triticum aestivum cv.' Chinese Spring' v2.1	https://phytozome-next.jgi.doe.gov/blast-search	https://phytozome-next.jgi.doe.gov/info/Taestivumcv_ChineseSpring_v2_1	-	Zhu et al., 2021	https://doi.org/10.1111/tpj.15289	Phytozome 13	Goodstein et al., 2012	https://doi.org/10.1093/nar/gkr94
		TraesCS3A03G0564100	-	-
		TraesCS2A03G0398300	-	-
		TraesCS5A03G0219000	-	-
		TraesCS3D03G0522900	-	-
		TraesCS3B03G0646500	-	-
		TraesCS2B03G0519300	-	-
	Oryza sativa	LOC_Os07g39700	-	-	Oryza sativa v7.0	https://phytozome-next.jgi.doe.gov/blast-search	https://phytozome-next.jgi.doe.gov/info/Osativa_v7_0	-	Ouyang et al., 2007	https://doi.org/10.1093/nar/gkl976	Phytozome 13	Goodstein et al., 2012	https://doi.org/10.1093/nar/gkr94
		LOC_Os12g13910	-	-
